# The evolution of realized niches within freshwater *Synechococcus*

**DOI:** 10.1101/678375

**Authors:** Nicolas Tromas, Zofia E. Taranu, Mathieu Castelli, Juliana S. M. Pimentel, Daniel A. Pereira, Romane Marcoz, B. Jesse Shapiro, Alessandra Giani

## Abstract

Understanding how ecological traits have changed over evolutionary time is a fundamental question in biology. Specifically, the extent to which more closely-related organisms share similar ecological preferences due to phylogenetic conservation – or if they are forced apart by competition – is still debated. Here we explored the co-occurrence patterns of freshwater cyanobacteria at the sub-genus level to investigate whether more closely-related taxa share more similar niches, and to what extent these niches were defined by abiotic or biotic variables. We used deep 16S rRNA gene amplicon sequencing and measured several abiotic environmental parameters (nutrients, temperature, etc.) in water samples collected over time and space in Furnas Reservoir, Brazil. We found that relatively more closely-related *Synechococcus* (in the continuous range of 93-100% nucleotide identity in 16S) had an increased tendency to co-occur with one another (*i.e.* had similar realized niches). This tendency could not be easily explained by shared preferences for measured abiotic niche dimensions. Thus, commonly measured abiotic parameters might not be sufficient to characterize, nor to predict community assembly or dynamics. Rather, co-occurrence between *Synechococcus* and the surrounding community (whether or not they represent true biological interactions) may be a more sensitive measure of realized niches. Overall, our results suggest that realized niches are phylogenetically conserved, at least at the sub-genus level and at the resolution of the 16S marker. Determining how these results generalize to other genera and at finer genetic resolution merits further investigation.

**Originality-Significance Statement:** We address a fundamental question in ecology and evolution: how do niche preferences change over evolutionary time? Using time-series analysis of 16S rRNA gene amplicon sequencing data, we develop an approach to highlight the importance of biotic factors in defining realized niches, and show how niche preferences change proportionally with the 16S gene molecular clock within the genus *Synechococcus.* Ours is also one of few studies on the ecology of freshwater *Synechococcus*, adding significantly to our knowledge about this abundant and widespread lineage of Cyanobacteria.
