## Supplementary material for "The evolution of realized niches within freshwater *Synechococcus*": Table S1

Nodes	Correlation estimate*	P-value	Taxonomy
2344	0.653	1.67e-	k_Bacteria	p_Planctomycetes	c_Planctomycetia	o_Gemmatales	f_Gemmataceae	g_Gemmata	s__unclassified
4557	0.651	1.06E-10	k_Bacteria	p_Verrucomicrobia	c_[Pedosphaerae]	o_[Pedosphaerales]	f_auto67_4W	g_unclassified	s__unclassified
5008	0.707	2.59e-	k_Bacteria	p_Proteobacteria	c_Deltaproteobacteria	o_Spirobacillales	f_unclassified	g_unclassified	s__unclassified
6401	0.624	2.50e-	k_Bacteria	p_Proteobacteria	c_Betaproteobacteria	o_Gallionellales	f_Gallionellaceae	g_Gallionella	s__unclassified
7445	0.626	4.42e-	k_Bacteria	p_Proteobacteria	c_Betaproteobacteria	o_Burkholderiales	f_Comamonadaceae	g_unclassified	s__unclassified
1169	-0.283	0.0212	k_Bacteria	p_Actinobacteria	c_Acidimicrobiia	o_Acidimicrobiales	f_C111	g_unclassified	s__unclassified
*Correlation between |_r| and genetic distance
Table S1. Non-Synechococcus taxa with highest positive and negative correlation estimates.
