## Supplementary material for "The evolution of realized niches within freshwater *Synechococcus*": Table S2

### Sheet: A. Polynomial regressions
A. Polynomial regressions examining the linear (X) and non-linear (X2) relationships between co-responses to abiotic variables and genetic distance.
Parameter	X			X2
	P-value	Adjusted-R2		P-value	Adjusted-R2
Depth	0.962	/		0.343	/
Temperature	0.685	/		0.513	/
Nitrite	0.634	/		0.513	/
Nitrate	0.390	/		0.722	/
TP	0.002	0.219		0.581	/
Evaluation of linear and non-linear models relationships (polynomial regressions) between co-responses to abiotic variables (i.e. correlations among LVM fitted values) and genetic distance.

### Sheet: B. Pos.  coresponse all dist
B. POSITIVE CORESPONSE FOR ALL ENVIRONMENTAL VARIABLES (al geneticl distances)
Goodness-of-fit (R1 metric) for the linear quantile regressions examining the relationship between the co-response to the different environmental variables and genetic distance.
Effect size and significance for the linear quantile regressions examining the relationship between the co-response to the different environmental variables and genetic distance.
Effect size and significance for the non-linear quantile regressions examining the relationship between the co-response to the different environmental variables and genetic distance.
Values in bold are significant (p<0.05)
Nitrate									Nitrite									TP
	Goodness-of-fit (R1 metric)	Linear quantreg		Nonlinear quantreg						Goodness-of-fit (R1 metric)	Linear quantreg		Nonlinear quantreg						Goodness-of-fit (R1 metric)	Linear quantreg		Nonlinear quantreg
		y = bx + c		y = ax2 + bx + c							y = bx + c		y = ax2 + bx + c							y = bx + c		y = ax2 + bx + c
Quantile	R1	slope	p-value	b slope	b p-value	a slope	a p-value		Quantile	R1	slope	p-value	b slope	b p-value	a slope	a p-value		Quantile	R1	slope	p-value	b slope	b p-value	a slope	a p-value
0.05	0.0145331	-7.31535	0.0803355	-14.677	0.115888	172.855	0.190542		0.05	0.0479326	1.72159	0.25247	2.28569	0.722551	-10.0053	0.915245		0.05	0.11303	-0.821125	0.199898	-3.13741	0.266823	43.1234	0.318611
0.1	0.0554938	-1.43858	0.551889	-2.73593	0.67987	14.4435	0.902278		0.1	0.00220926	0.331054	0.82144	-3.45012	0.596948	54.9113	0.580233		0.1	0.121291	-0.839291	0.124632	-3.22902	0.222656	44.328	0.345203
0.15	0.0436698	-1.69649	0.169493	-0.625179	0.909964	-15.7981	0.851428		0.15	0.00248544	0.447604	0.476832	-0.883796	0.814629	12.999	0.840921		0.15	0.0925327	-0.899914	0.19137	-5.14967	0.0685317	69.5397	0.244378
0.25	0.0124771	-0.619051	0.485401	1.06501	0.799063	-41.2695	0.56719		0.25	0.00441893	0.341725	0.427784	-0.639692	0.769165	14.1159	0.538047		0.25	0.086814	-1.3356	0.0827993	-3.28488	0.230997	31.1819	0.617071
0.35	0.00959486	-1.01495	0.254896	2.20287	0.506063	-50.3396	0.462666		0.35	0.00345391	0.272802	0.42923	-1.02287	0.517978	17.0323	0.404709		0.35	0.118858	-1.3879	0.0206647	-2.88241	0.250174	34.3013	0.554085
0.45	0.00353818	-0.334514	0.70903	-0.0743014	0.982113	-4.45758	0.944546		0.45	0.000766637	-0.112832	0.715175	-0.685828	0.621643	10.6302	0.539188		0.45	0.144873	-1.46307	0.022495	-2.25254	0.455642	21.2908	0.714867
0.55	0.00372456	-0.291409	0.707057	-0.721694	0.806585	9.71551	0.870497		0.55	0.000597898	-0.0605328	0.772443	-0.396853	0.737704	4.99522	0.722886		0.55	0.121936	-1.73535	0.00625959	-2.69524	0.259747	19.5899	0.745155
0.65	0.00266226	-0.185892	0.810363	-3.11052	0.309786	55.7939	0.304115		0.65	0.00226078	-0.15878	0.490023	-0.535558	0.528812	3.70521	0.807934		0.65	0.119669	-1.46265	0.011306	-1.28222	0.536785	-4.49045	0.929396
0.75	0.00316992	0.275449	0.686694	-3.76535	0.106364	62.1927	0.183993		0.75	0.00922785	-0.264014	0.196541	-0.193649	0.780617	-1.75111	0.902472		0.75	0.169787	-1.08012	0.0093799	-1.51864	0.420072	10.9879	0.793722
0.85	0.0114108	0.656814	0.184564	-2	0.252134	16	0.571143		0.85	0.000773328	-0.101156	0.676341	-0.0461681	0.949774	-2.57606	0.838062		0.85	0.251803	-1.02886	0.000372418	-0.349798	0.816426	-16.8997	0.621992
0.9	0.0354815	0.421324	0.291418	-2	0.176111	16	0.484008		0.9	3.41915e-05	0.013365	0.956785	-0.87167	0.296766	16.3931	0.257423		0.9	0.238528	-0.951323	0.00202238	-0.11643	0.936821	-22.1689	0.444967
Temperature									Depth
	Goodness-of-fit (R1 metric)	Linear quantreg		Nonlinear quantreg						Goodness-of-fit (R1 metric)	Linear quantreg		Nonlinear quantreg
		y = bx + c		y = ax2 + bx + c							y = bx + c		y = ax2 + bx + c
Quantile	R1	slope	p-value	b slope	b p-value	a slope	a p-value		Quantile	R1	slope	p-value	b slope	b p-value	a slope	a p-value
0.05	0.0489104	0.0948073	0.389765	0.122463	0.879633	-0.261964	0.984693		0.05	0.0221626	1.87884	0.373733	-4.88799	0.394136	78.7583	0.322988
0.1	0.0272176	0.0632247	0.671697	0.481499	0.56507	-6.05708	0.617168		0.1	0.0121503	0.89209	0.550615	-7.83201	0.0774564	114.978	0.0369614
0.15	0.00209398	0.0252893	0.881134	0.740219	0.319892	-9.80365	0.353183		0.15	0.00680115	-0.698285	0.557751	-7.52412	0.046448	99.9908	0.02579
0.25	0.00312419	-0.0206755	0.869922	0.696522	0.263262	-10.6151	0.239086		0.25	0.00506187	-0.408926	0.464237	-0.50338	0.873904	2.42821	0.956377
0.35	0.00448016	-0.057011	0.511671	0.335623	0.508154	-6.16635	0.454643		0.35	0.0025141	-0.462103	0.465203	-0.543231	0.834911	1.04304	0.979028
0.45	0.00102202	-0.0129347	0.854677	0.317361	0.479514	-6.19372	0.37515		0.45	0.00322306	0.302277	0.451997	0.268543	0.901964	0.376836	0.990958
0.55	0.00169617	0.0321823	0.650183	-0.0524974	0.892107	1.57858	0.803252		0.55	0.00255283	0.224172	0.456081	0.378055	0.793528	-3.47456	0.84792
0.65	0.00517798	0.0276336	0.730291	0.0704213	0.834833	-0.551673	0.933121		0.65	0.00139704	0.175392	0.547119	0.121399	0.919216	0.952084	0.959858
0.75	0.00158476	0.0236487	0.748765	0.0578065	0.853783	-0.769918	0.90047		0.75	4.53675e-06	-0.0478414	0.862595	-0.386399	0.724562	6.58014	0.709544
0.85	0.00811875	0.0181383	0.655587	-0.0215213	0.928916	0.799864	0.833142		0.85	0.000390684	0.0273098	0.909684	-0.834185	0.31196	16.6579	0.323234
0.9	0.0207537	0.020514	0.524427	0.0220638	0.926194	-0.0294937	0.994065		0.9	0.000101096	0.0207892	0.882035	-0.634318	0.34061	12.692	0.3829
Note: as with the coefficient of determination, R2, values of R1 range between 0 and 1. However, R1 will always be smaller than R2 given that is based on absolute deviations as opposed to squared deviations (Koenker and Machado, 1999)

### Sheet: C.Neg. niche separation all dis
C. NEGATIVE NICHE SEPARATION FOR ALL ENVIRONMENTAL VARIABLES (all genetic distances)
Goodness-of-fit (R1 metric) for the linear quantile regressions examining the relationship between the negative correlations to the different environmental variables and genetic distance.
Effect size and significance for the linear quantile regressions examining the relationship between the negative correlations to the different environmental variables and genetic distance.
Effect size and significance for the non-linear quantile regressions examining the relationship between the negative correlations to the different environmental variables and genetic distance.
Values in bold are significant (p<0.05)
Nitrate									Nitrite									TP
	Goodness-of-fit (R1 metric)	Linear quantreg		Nonlinear quantreg						Goodness-of-fit (R1 metric)	Linear quantreg		Nonlinear quantreg						Goodness-of-fit (R1 metric)	Linear quantreg		Nonlinear quantreg
		y = bx + c		y = ax2 + bx + c							y = bx + c		y = ax2 + bx + c							y = bx + c		y = ax2 + bx + c
Quantile	R1	slope	p-value	b slope	b p-value	a slope	a p-value		Quantile	R1	slope	p-value	b slope	b p-value	a slope	a p-value		Quantile	R1	slope	p-value	b slope	b p-value	a slope	a p-value
0.05	0.0106871	0.45299	0.319349	-4.45662	0.151169	53.3537	0.179174		0.05	0.0121068	-0.170244	0.170777	-0.498163	0.436097	4.88684	0.632647		0.05	0.0113507	-0.129437	0.876482	-3.61001	0.291927	73.8209	0.198212
0.1	0.00274206	0.277354	0.571583	-2.76992	0.339958	33.0678	0.21526		0.1	0.0237161	-0.244457	0.013654	-0.579653	0.287904	4.14194	0.595324		0.1	0.000629543	-0.0133452	0.986896	-4.19996	0.111113	89.3973	0.0316069
0.15	0.000230285	0.0396499	0.944889	-2.70103	0.330081	31.8312	0.369016		0.15	0.0133319	-0.22854	0.0839127	-0.178254	0.756436	-0.588184	0.935202		0.15	0.00366426	0.146588	0.835579	-4.55882	0.0864785	93.6129	0.00815042
0.25	0.00211266	-0.150979	0.723811	-1.64526	0.533269	18.0105	0.640898		0.25	0.00110318	0.0487756	0.784044	-0.0197764	0.98095	0.853455	0.923014		0.25	0.0182707	0.58133	0.357388	-4.19371	0.143568	87.58	0.0716718
0.35	0.00013541	-0.0455888	0.906833	-3.17072	0.246494	41.5158	0.294662		0.35	0.00167825	-0.106503	0.580352	0.429417	0.61636	-6.10613	0.60519		0.35	0.050046	0.856911	0.118484	-6.59377	0.10516	117.347	0.0793229
0.45	0.00415455	-0.450448	0.475161	-2.98915	0.41735	43.0305	0.384416		0.45	0.000974165	-0.154788	0.583087	0.400586	0.712171	-8.02514	0.568645		0.45	0.0646981	0.959332	0.164057	-10.482	0.0185732	184.153	0.0107396
0.55	0.00254584	-0.667999	0.349077	-5.7066	0.169371	74.8862	0.150734		0.55	0.000875295	0.0884028	0.769429	0.46768	0.754763	-5.44124	0.738679		0.55	0.0622177	1.27907	0.166943	-10.1393	0.0587041	174.559	0.039854
0.65	0.00142266	-0.0492052	0.956847	-6.35726	0.283041	75.9551	0.192109		0.65	0.00173394	-0.199088	0.432361	1.00076	0.420457	-15.122	0.265245		0.65	0.0257571	1.27672	0.284372	-9.95988	0.0551652	184.394	0.0356055
0.75	0.000107274	0.0657476	0.956083	-4.78383	0.396607	52.8848	0.445614		0.75	0.00731076	-0.256052	0.142921	0.495122	0.627656	-8.59159	0.46486		0.75	0.000708944	0.0441139	0.974168	-10.8787	0.0559805	200.494	0.05958
0.85	0.00855682	-0.674735	0.600619	-5.08558	0.532136	59.1903	0.516377		0.85	0.0220373	-0.504267	0.0272777	0.31488	0.760557	-9.37717	0.405902		0.85	0.0110021	-0.299853	0.809112	-10.9162	0.0793434	197.748	0.0666737
0.9	0.0204159	-1.33621	0.331519	-11.9105	0.209439	110.791	0.248833		0.9	0.034641	-0.800968	0.00449606	-0.720833	0.609594	0.115293	0.994418		0.9	0.000319806	-0.00748063	0.996287	-7.70472	0.153388	148.096	0.13056
Temperature									Depth
	Goodness-of-fit (R1 metric)	Linear quantreg		Nonlinear quantreg						Goodness-of-fit (R1 metric)	Linear quantreg		Nonlinear quantreg
		y = bx + c		y = ax2 + bx + c							y = bx + c		y = ax2 + bx + c
Quantile	R1	slope	p-value	b slope	b p-value	a slope	a p-value		Quantile	R1	slope	p-value	b slope	b p-value	a slope	a p-value
0.05	0.023588	0.0369877	0.333785	-0.154219	0.478493	2.48612	0.347593		0.05	0.00132274	-0.0544487	0.687159	0.0190118	0.982926	-0.753746	0.938018
0.1	0.0170466	0.0273851	0.534237	0.065743	0.77599	-0.52511	0.864655		0.1	0.00655874	-0.136409	0.230153	0.0265937	0.97292	-1.52205	0.864388
0.15	0.00311954	-0.0122388	0.779741	0.0562388	0.816382	-0.844573	0.778636		0.15	0.0110314	-0.254974	0.137026	-0.248458	0.791983	-0.0265131	0.998057
0.25	0.000351359	0.00469706	0.932292	-0.175139	0.455927	2.57475	0.373401		0.25	0.0167155	-0.504172	0.0223065	-0.906979	0.378188	6.71567	0.580703
0.35	0.000102256	-0.00119647	0.987482	-0.27367	0.292933	4.31696	0.249109		0.35	0.0167409	-0.519358	0.0647276	-2.04559	0.0918805	19.2834	0.17612
0.45	0.0060946	0.0405096	0.579823	-0.11595	0.636407	2.52635	0.520294		0.45	0.015586	-0.555956	0.0291801	-1.4887	0.158917	13.3651	0.311302
0.55	0.0283714	0.0991117	0.133599	-0.0810813	0.769895	2.36094	0.529712		0.55	0.0204918	-0.505795	0.0219484	-1.05038	0.284542	7.44298	0.510893
0.65	0.0322574	0.065787	0.24142	0.00291499	0.992219	1.30509	0.772244		0.65	0.0210859	-0.535672	0.0224338	-0.154368	0.891071	-4.63642	0.70367
0.75	0.0217098	0.0606563	0.416197	-0.00070612	0.998318	0.821916	0.877936		0.75	0.016795	-0.942269	0.035804	0.257479	0.890997	-12.5062	0.550523
0.85	0.00308011	0.0187105	0.852337	-0.295892	0.485606	6.64363	0.293349		0.85	0.025995	-1.95178	0.0247204	1.27045	0.673538	-30.7423	0.41636
0.9	0.00338741	0.0625082	0.591226	-0.620062	0.137775	9.847	0.179552		0.9	0.0493027	-1.76237	0.0572884	-0.979709	0.764953	-15.3592	0.734711
Note: as with the coefficient of determination, R2, values of R1 range between 0 and 1. However, R1 will always be smaller than R2 given that is based on absolute deviations as opposed to squared deviations (Koenker and Machado, 1999)

### Sheet: D. Positive coresponse 97-100
D. POSITIVE CORESPONSE FOR ALL ENVIRONMENTAL VARIABLES (distance ~97-100%)
Goodness-of-fit (R1 metric) for the linear quantile regressions examining the relationship between the co-response to the different environmental variables and genetic distance.
Effect size and significance for the linear quantile regressions examining the relationship between the co-response to the different environmental variables and genetic distance.
Effect size and significance for the non-linear quantile regressions examining the relationship between the co-response to the different environmental variables and genetic distance.
Values in bold are significant (p<0.05)
Nitrate									Nitrite									TP
	Goodness-of-fit (R1 metric)	Linear quantreg		Nonlinear quantreg						Goodness-of-fit (R1 metric)	Linear quantreg		Nonlinear quantreg						Goodness-of-fit (R1 metric)	Linear quantreg		Nonlinear quantreg
		y = bx + c		y = ax2 + bx + c							y = bx + c		y = ax2 + bx + c							y = bx + c		y = ax2 + bx + c
Quantile	R1	slope	p-value	b slope	b p-value	a slope	a p-value		Quantile	R1	slope	p-value	b slope	b p-value	a slope	a p-value		Quantile	R1	slope	p-value	b slope	b p-value	a slope	a p-value
0.05	0.322616	-9.84372	0.0029931	-0.726224	0.951244	-326.073	0.333641		0.05	0.0135988	1.92621	0.674062	12.6829	0.49398	-302.84	0.565073		0.05	0.13302	-1.588	0.283155	-11.2308	0.00113153	268.38	0.0172116
0.1	0.238705	-10.1686	0.0100836	9.11237	0.380017	-603.706	0.0970006		0.1	0.00807729	-0.897364	0.850487	-12.3792	0.416635	273.631	0.521015		0.1	0.0731226	-1.04317	0.475155	-11.8731	0.000113289	308.801	0.006347
0.15	0.124672	-4.10181	0.291969	12.3852	0.324019	-735.569	0.0899261		0.15	0.00383042	-1.04099	0.765636	-14.8383	0.194229	428.398	0.191641		0.15	0.0740757	-2.77494	0.0608493	-12.1319	0.00116682	325.089	0.0579307
0.25	0.0514903	-3.44237	0.28318	5.38039	0.675028	-294.71	0.485084		0.25	0.000237565	0.274391	0.87125	-8.11218	0.0590476	215.464	0.110864		0.25	0.0925722	-1.87869	0.207083	-14.9387	0.000269131	401.929	0.00103867
0.35	0.0185776	-2.50909	0.271775	-2.9481	0.765749	15.7006	0.966378		0.35	0.0116464	-1.06783	0.25553	-6.94498	0.01083	177.456	0.0103502		0.35	0.0977615	-1.43015	0.269077	-12.3859	0.0033541	322.25	0.00158674
0.45	0.0151595	-1.64705	0.41311	-0.232575	0.97592	-45.4153	0.863926		0.45	0.0294801	-1.11307	0.0446558	-5.98918	0.00943795	149.38	0.0510719		0.45	0.0747243	-1.72305	0.126014	-11.0822	0.0199993	281.533	0.0459827
0.55	0.0240331	-1.63245	0.309625	1.81582	0.821183	-86.2357	0.714475		0.55	0.0435062	-1.64572	0.00294078	-2.84727	0.330516	44.8202	0.680543		0.55	0.0731581	-1.76446	0.0955411	-7.1794	0.110474	179.691	0.18174
0.65	0.0155192	-1.10918	0.405239	0.950702	0.863801	-69.4932	0.68024		0.65	0.0577526	-1.45464	0.00294691	-1.4737	0.551242	0.425567	0.996549		0.65	0.115044	-1.42599	0.0502133	-6.45957	0.173211	168.011	0.202043
0.75	0.0250557	-2	0.128297	-2	0.706531	16	0.916118		0.75	0.0345105	-0.923244	0.10302	-4.53066	0.100748	117.755	0.195771		0.75	0.156543	-1.34933	0.0489403	-3.88733	0.542337	87.6749	0.362245
0.85	0.0224809	-2	0.0518557	-2	0.713608	16	0.910506		0.85	0.0297953	-0.817667	0.0724538	-0.861864	0.703033	1.38038	0.984589		0.85	0.126644	-0.646737	0.272417	0.92897	0.815261	-65.8709	0.613793
0.9	0.0411876	-2	0.0113898	-2	0.711979	16	0.903698		0.9	0.0286037	-0.551995	0.228934	0.223382	0.925293	-27.7301	0.714773		0.9	0.135507	-0.566098	0.292803	-1.12416	0.639916	19.9581	0.858853
Temperature									Depth
	Goodness-of-fit (R1 metric)	Linear quantreg		Nonlinear quantreg						Goodness-of-fit (R1 metric)	Linear quantreg		Nonlinear quantreg
		y = bx + c		y = ax2 + bx + c							y = bx + c		y = ax2 + bx + c
Quantile	R1	slope	p-value	b slope	b p-value	a slope	a p-value		Quantile	R1	slope	p-value	b slope	b p-value	a slope	a p-value
0.05	0.0423084	-0.263989	0.616019	1.29439	0.530213	-48.7942	0.489535		0.05	0.0343485	-2.75259	0.488644	-31.0688	0.00316732	746.652	0.0296348
0.1	0.000741191	-0.0668405	0.911529	-2.11973	0.086637	73.5872	0.0931612		0.1	0.0687645	-5.38	0.0607658	-29.4665	0.0583698	736.391	0.0892131
0.15	0.0157163	0.466724	0.486293	-3.04546	0.0471689	88.1394	0.114122		0.15	0.104747	-5.83307	0.0244154	-6.73291	0.572602	26.3731	0.945132
0.25	0.0034013	0.0649758	0.896151	-1.11231	0.451956	27.7631	0.534953		0.25	0.0372143	-2.84767	0.116828	-5.46732	0.462934	81.1429	0.748091
0.35	0.00655832	-0.107139	0.771851	-1.15973	0.325626	33.043	0.190961		0.35	0.0292899	-1.79352	0.163065	-7.93175	0.0151259	191.027	0.0760255
0.45	0.000334797	-0.0163281	0.940761	-0.832508	0.431419	23.2053	0.210586		0.45	0.0163433	-1.42352	0.172639	-7.28746	0.00801467	187.155	0.039157
0.55	0.000372118	0.00651406	0.968388	-0.876297	0.305175	26.886	0.0573341		0.55	0.00905973	-0.657863	0.451916	-7.72657	0.00104977	202.151	0.017195
0.65	0.000117719	-0.028241	0.85932	-0.785151	0.210204	24.5347	0.240379		0.65	0.0168508	-0.827832	0.14465	-4.96844	0.0495495	119.583	0.0842356
0.75	5.16616e-05	0.000408561	0.997385	-0.853853	0.249887	26.5836	0.272281		0.75	0.0307566	-1.04773	0.021106	-5.32344	0.0226195	141.386	0.0464018
0.85	0.00816586	-0.0196872	0.899163	0.0811589	0.911608	-4.21357	0.818677		0.85	0.03309	-0.743804	0.0403563	-1.88093	0.379037	39.3359	0.549359
0.9	0.00677867	-0.0196344	0.884995	0.183952	0.76425	-7.424	0.698426		0.9	0.0186942	-0.519158	0.12331	-2.2386	0.260449	61.8462	0.332027
Note: as with the coefficient of determination, R2, values of R1 range between 0 and 1. However, R1 will always be smaller than R2 given that is based on absolute deviations as opposed to squared deviations (Koenker and Machado, 1999)

### Sheet: E. Neg. niche separation 97-100
E. NEGATIVE NICHE SEPARATION FOR ALL ENVIRONMENTAL VARIABLES (distance ~97-100%)
Goodness-of-fit (R1 metric) for the linear quantile regressions examining the relationship between the negative correlations to the different environmental variables and genetic distance.
Effect size and significance for the linear quantile regressions examining the relationship between the negative correlations to the different environmental variables and genetic distance.
Effect size and significance for the non-linear quantile regressions examining the relationship between the negative correlations to the different environmental variables and genetic distance.
Values in bold are significant (p<0.05)
Nitrate									Nitrite									TP
	Goodness-of-fit (R1 metric)	Linear quantreg		Nonlinear quantreg						Goodness-of-fit (R1 metric)	Linear quantreg		Nonlinear quantreg						Goodness-of-fit (R1 metric)	Linear quantreg		Nonlinear quantreg
		y = bx + c		y = ax2 + bx + c							y = bx + c		y = ax2 + bx + c							y = bx + c		y = ax2 + bx + c
Quantile	R1	slope	p-value	b slope	b p-value	a slope	a p-value		Quantile	R1	slope	p-value	b slope	b p-value	a slope	a p-value		Quantile	R1	slope	p-value	b slope	b p-value	a slope	a p-value
0.05	0.191486	-3.0595	0.284087	-4.64116	0.595456	35.9512	0.903423		0.05	0.0405695	-1.13702	0.0975713	-4.70033	0.407439	89.1129	0.512015		0.05	6.0212e-05	0.0709779	0.935406	-1.92179	0.875034	41.4945	0.875813
0.1	0.162622	-3.0595	0.225829	-5.11722	0.638506	59.8772	0.838604		0.1	0.0197691	-0.607531	0.283559	-4.32545	0.274877	91.2745	0.344804		0.1	0.0176852	-0.26257	0.684044	-1.92179	0.801076	41.4945	0.840534
0.15	0.126133	-3.20005	0.273214	-5.11722	0.651038	59.8772	0.86096		0.15	0.0155379	-0.442767	0.320793	-4.31081	0.278067	95.6627	0.340695		0.15	0.0302383	-0.26257	0.793677	-1.92179	0.844493	41.4945	0.844431
0.25	0.102546	-2.46965	0.482862	12.0502	0.298974	-476.295	0.0960765		0.25	0.00604706	-0.308622	0.515275	-4.03505	0.392111	89.0126	0.375093		0.25	0.0241066	-0.38481	0.765594	-3.77847	0.704999	84.8702	0.744223
0.35	0.101571	-2.18795	0.553704	9.89145	0.150352	-386.063	0.115981		0.35	0.0209589	-0.608331	0.373916	-2.87083	0.568088	56.5377	0.603211		0.35	0.00200993	-0.384811	0.836899	-21.2711	0.0101598	483.824	0.00422005
0.45	0.0953475	-1.9872	0.625271	9.41394	0.296155	-366.101	0.0958186		0.45	0.00723045	-0.719274	0.412109	-2.37574	0.616496	58.2967	0.694294		0.45	0.00318776	-0.238598	0.914525	-20.1323	0.015406	452.186	0.015743
0.55	0.126496	-7.21101	0.0880171	9.23568	0.42527	-358.649	0.290473		0.55	0.00598187	-0.409514	0.71415	0.499525	0.920481	-20.6625	0.886411		0.55	0.0327276	-3.68983	0.103689	-21.1829	0.0175318	496.192	0.0154073
0.65	0.120507	-8.63594	0.170838	15.7882	0.132801	-555.163	0.181973		0.65	0.0190967	-1.53764	0.201143	-1.93347	0.68353	8.24322	0.94133		0.65	0.180435	-3.0244	0.254233	-17.3132	0.0342146	388.684	0.0235443
0.75	0.113794	-7.88878	0.349393	20.4457	0.521596	-688.89	0.484729		0.75	0.0148765	-0.615312	0.612533	-0.520723	0.910925	-2.62787	0.983241		0.75	0.246273	-3.19223	0.172683	-25.447	0.00416183	564.824	0.0155163
0.85	0.0253916	-6.75333	0.49599	17.8793	0.342992	-559.901	0.344281		0.85	0.0207531	-1.61602	0.224091	6.58593	0.125696	-209.909	0.0484341		0.85	0.126582	-3.19223	0.123243	-49.2584	0.0131599	1187.29	0.019608
0.9	0.00963734	3.68665	0.739895	36.9296	0.161059	-990.869	0.154605		0.9	0.0378645	-1.51063	0.343778	7.2174	0.084905	-245.783	0.100203		0.9	0.150926	-1.78288	0.420257	-49.2584	0.0110894	1187.29	0.0130702
Temperature									Depth
	Goodness-of-fit (R1 metric)	Linear quantreg		Nonlinear quantreg						Goodness-of-fit (R1 metric)	Linear quantreg		Nonlinear quantreg
		y = bx + c		y = ax2 + bx + c							y = bx + c		y = ax2 + bx + c
Quantile	R1	slope	p-value	b slope	b p-value	a slope	a p-value		Quantile	R1	slope	p-value	b slope	b p-value	a slope	a p-value
0.05	0.00768003	-0.0648933	0.755099	-1.3222	0.300209	34.9935	0.242799		0.05	0.00523618	-0.440399	0.631895	-11.543	2.64316e-07	286.78	0.00596831
0.1	0.00267639	0.0194353	0.936293	-1.44231	0.188517	43.9513	0.0950809		0.1	0.00379375	-0.206635	0.758572	-5.75889	0.235563	136.552	0.397632
0.15	0.00197141	-0.0151629	0.952115	-1.36663	0.0647011	41.5878	0.0234992		0.15	0.014871	-1.02637	0.142803	-6.31783	0.114401	144.935	0.21226
0.25	0.00230609	0.0304216	0.880415	-0.869918	0.304165	26.0743	0.343266		0.25	0.0326944	-0.959329	0.252134	-0.971426	0.838912	0.336082	0.998324
0.35	0.00866782	-0.14084	0.457226	-0.712454	0.371038	21.1564	0.36433		0.35	0.0283512	-1.9883	0.028431	-1.73832	0.697644	-7.80743	0.943411
0.45	0.00677156	-0.0615522	0.706146	-1.78756	0.0943754	41.7899	0.106045		0.45	0.0248299	-1.45278	0.133393	-2.0392	0.630177	23.3681	0.846268
0.55	0.0107999	-0.0550077	0.728147	-1.3449	0.205183	32.4016	0.284243		0.55	0.025765	-0.887724	0.330793	-0.0604097	0.990461	-30.2121	0.81196
0.65	0.0225402	-0.161513	0.394384	-1.38641	0.176757	30.6327	0.208752		0.65	0.0227916	-1.24873	0.241034	-5.23683	0.311982	106.677	0.50113
0.75	0.0304693	-0.1849	0.435571	-1.58599	0.22651	37.6532	0.258249		0.75	0.0158554	-1.34691	0.522631	-2.33995	0.79551	33.1548	0.890013
0.85	0.0284837	-0.40908	0.181356	0.30334	0.773994	-14.8363	0.501229		0.85	0.0578916	-4.05344	0.297697	-3.31986	0.822933	-30.6667	0.928913
0.9	0.084031	-0.412067	0.216561	0.358538	0.794232	-24.2423	0.376021		0.9	0.0723357	-6.64651	0.162003	7.44505	0.645225	-355.18	0.40854
Note: as with the coefficient of determination, R2, values of R1 range between 0 and 1. However, R1 will always be smaller than R2 given that is based on absolute deviations as opposed to squared deviations (Koenker and Machado, 1999)
